# Lifestyles of *Gypsy*-family transposons shape their regulatory mechanisms

**DOI:** 10.64898/2026.05.19.726053

**Authors:** Anna-Maria Papameletiou, Benjamin Czech Nicholson, Susanne Bornelöv, Gregory J. Hannon

## Abstract

Transposable elements are a highly diverse group of selfish genomic elements, prevalent across the tree of life, whose uncontrolled propagation poses a threat to genome stability. Recent studies have explored the evolution of *Drosophila melanogaster* transposable elements, their co-evolution with the host genome, and mechanisms that regulate their activity. However, little is known about their cross-species evolutionary patterns. Long terminal repeat (LTR) retrotransposons are the most active group of transposable elements in *Drosophila*. They are broadly separated into retroelements, which are active in the germline, and insect endogenous retroviruses that express in the gonadal soma. Somatic elements are hypothesised to infect the germline through their acquisition of virus-derived proteins such as Envelope and sORF2, thus multiplying through successive generations. In this study, we curated the sequences of LTR retrotransposons in 249 drosophilid genomes, allowing us to study their evolution across these species and highlight their varying degrees of conservation. Furthermore, we reveal multiple instances of Envelope protein loss or inactivation that suggest shifts in the expression pattern of these transposons, likely accompanied by adopting different transcriptional control mechanisms. We contrast this with the evolutionary history of sORF2, which we found to be much more stable. Lastly, we examined variations in transposon LTR regions responsible for transcriptional regulation and use predictive modelling to suggest six transcription factors likely involved in their tissue-specific expression. Altogether, we reveal complex, interspecies evolutionary patterns of *Gypsy*-family LTR retrotransposons and highlight examples of their coevolution with their host genome.
