## Supplementary material for "Lifestyles of *Gypsy*-family transposons shape their regulatory mechanisms": Table S1

### Sheet: RM_EDTA_Results
Species Name	Species Abbreviation	Total TE content (%)	Retroelements (%)	LINEs (%)	LTR (%)	DNA transposons (%)	Pao (%)	Copia (%)	Gypsy (%)	Dmel-like Gypsy (%)
A.communis	Acom	27.86	16.11	11.57	4.54	9.79	0.11	0.05	1.21	0.85
A.mariae	Amar	24.18	16.44	12.84	3.59	7.05	0.11	0.12	0.68	0.93
A.minor	Amin	20.28	10.74	8.68	2.06	7.11	0	0.09	0.32	0.96
C.caudatula	Ccau	23.99	11.32	8.82	2.5	11.24	0.01	0.05	0.65	0.2
C.costata	Ccos	32.34	16.74	7.74	9	14.55	0.03	0.11	1.58	0.38
C.fuscimana	Cfus	33.38	22.4	13.61	8.79	9.97	0.11	0.14	3.24	0.73
C.indagator	Cind	25.67	18.78	15.98	2.8	6.52	0.1	0.08	0.6	0.88
C.procnemis	Cpro	10.58	5.61	5.18	0.42	4.8	0	0.13	0.04	0.07
D.acutilabella	Dacu	18.9	12.03	3.29	8.74	6.82	0.01	0.19	4.01	2.07
D.affinis	Daff	27.19	20.35	8.25	12.1	6.59	0.05	0.04	6.05	1.92
D.albomicans	Dalb	12.87	9.4	5.65	3.76	3.29	0.08	0.03	1.6	1.07
D.aldrichi	Dald	13.45	4.93	0.74	4.19	8.08	0.02	0.02	0.63	0.63
D.ambigua	Damb	19.69	14.67	5.46	9.21	4.61	0.06	0.4	3.7	1.44
D.americana	Dame	28.58	25.32	13.3	12.02	2.75	0.2	0.07	3.06	2.13
D.ananassae	Dana	37.52	32.08	9.25	22.83	4.3	0.1	0.29	11.38	5.19
D.anceps	Danc	10.8	6.09	2.52	3.56	4.59	0.04	0	0.38	1.76
D.anomalipes	Danoma	8.39	4.41	1.87	2.54	3.91	0.13	0.05	0.81	0.53
D.anomelani	Dano	23.24	20.71	6.46	14.25	2.29	0.36	0.05	5.45	2.87
D.antonietae	Dant	14.94	9.41	2.14	7.27	5.32	0.54	0.53	2.89	1.3
D.arawakana	Dara	23.79	10.9	2.15	8.75	10.91	0.04	0.11	3.4	3.06
D.athabasca	Dath	28.37	21.35	9.68	11.67	6.69	0.17	0.07	5.8	1.91
D.atroscutellata	Datro	5.14	1.53	0.64	0.89	3.55	0.04	0.03	0.1	0.23
D.atripex	Datr	25.15	18.92	7.18	11.74	3.81	0.48	0.1	4.08	3.53
D.austrosaltans	Daus	30.73	21.18	7.5	13.68	9.4	0.21	0.22	4.59	3
D.azteca	Dazt	36.55	31.63	10.3	21.32	4.51	0.1	0.71	9.77	3.68
D.basisetae	Dbas	5.45	1.5	1.01	0.48	3.87	0	0.02	0.41	0.2
D.biarmipes	Dbia	23.78	21.01	9.79	11.23	2.14	0.3	0.34	3.87	3.76
D.bifasciata	Dbif	29.96	27.68	12.95	14.73	2.08	0.55	0.21	8.16	2.43
D.bipectinata	Dbip	31.26	25.85	13.33	12.52	4.21	0.07	0.15	6	2.86
D.birchii	Dbir	17.71	14.08	5.4	8.68	3.44	0.61	0.28	3.73	2.01
D.bocqueti	Dboc	20.99	17.78	6.77	11.01	3.09	0.41	0.29	3.81	2.45
D.borealis	Dbore	30.23	24	7.17	16.82	6.11	0.33	0.11	6.38	4.6
D.borborema	Dbor	17.1	10.57	2.41	8.15	6.27	0.21	0.27	3.16	1.4
D.bunnanda	Dbun	15.35	6.12	1.57	4.56	9.11	0.11	0.02	2.02	1.46
D.busckii	Dbus	6.43	2.98	1.69	1.29	3.18	0	0.02	1.17	0.43
D.buzzatii	Dbuz	14.87	8.94	4.66	4.28	5.62	0.03	0.18	1.59	1.09
D.cardini	Dcard	20.64	9.07	1.39	7.68	9.25	0	0.52	2.49	1.86
D.carrolli	Dcarr	38.8	35.62	11.41	24.21	1.75	0.18	0.09	7.82	4.13
D.cognata	Dcog	6.16	2.7	0.77	1.93	3.43	0.38	0.08	0.48	0.26
D.colorata	Dcol	21.54	16.95	9.33	7.62	4.25	0.23	0.14	3.68	2.47
D.conformis	Dcon	6.95	3.68	1.06	2.63	3.19	0.02	0.08	0.46	0.26
D.cracens	Dcra	7.06	4.32	1.31	3.01	2.7	0.09	0.06	0.61	0.24
D.crucigera	Dcru	4.95	1.53	0.78	0.75	3.39	0	0.03	0.23	0.24
D.cyrtoloma	Dcyr	8.58	3.26	1.99	1.27	5.13	0	0.14	0.49	0.27
D.demipolita	Ddem	3.27	1.37	0.49	0.88	1.85	0.02	0.06	0.06	0.16
D.differens	Ddif	4.49	0.89	0.6	0.29	3.57	0	0.03	0.14	0.18
D.dives	Ddiv	4.22	1.54	0.56	0.98	2.55	0	0.17	0.23	0.22
D.elegans	Dele	20.52	16.05	3.96	12.09	4.4	0.69	0.13	4.36	3.78
D.emarginata	Dema	15.38	12.18	4.41	7.78	3.13	0.05	0.14	3.98	2.13
D.engyochracea	Deng	4.48	1.43	0.65	0.78	3.01	0	0.06	0.22	0.21
D.eohydei	Deoh	7.18	4.34	0.58	3.76	2.74	0.05	0	0.61	1.1
D.equinoxialis	Dequ	33.55	26.23	8.77	17.46	6.5	0.17	0.4	7.26	3.82
D.ercepeae	Derc	30.63	28.46	12.95	15.51	1.29	0	0.94	1.48	4.24
D.erecta	Dere	17.37	13.22	2.25	10.98	3.62	0.62	0	5.12	7.31
D.eugracilis	Deug	18.67	15.58	5.88	9.71	1.94	0.45	0.41	3.27	3.13
D.ezoana.masurca	Dezo_mas	23.28	19.69	8.16	11.54	3.42	0.13	0.05	5.06	4.09
D.ezoana	Dezo	21.35	17.89	8.54	9.35	3.35	0.11	0.05	3.27	3.52
D.falleni	Dfal	17.53	11.24	5.14	6.09	5.91	0.02	0.43	1.9	1.65
D.ficusphila	Dfic	25.32	22.66	5.02	17.64	2.5	0.13	0.26	3.98	1.87
D.flavopinicola	Dfla	21.86	10.82	5.79	5.03	10.94	0.7	0	1.84	0.59
D.formosana	Dfor	16.01	11.31	4.79	6.52	4.55	0	0.08	2.98	1.51
D.fulvimacula	Dful	13.03	10.32	7.25	3.07	2.41	0	0.02	0.39	1.81
D.fungiperda	Dfung	3.87	1.58	0.73	0.86	2.26	0.02	0.06	0.23	0.15
D.funebris	Dfun	25.32	14.45	2.49	11.96	9.72	0	0	3.14	0.9
D.fuyamai	Dfuy	37.91	30.59	6.54	24.05	7.23	0.21	0.06	11.55	4.63
D.gaucha	Dgau	17.58	8.19	4.19	3.99	8.23	0	0.05	1.04	1.18
D.glabriapex	Dgla	4.7	1.3	0.53	0.77	3.37	0	0.04	0.07	0.22
D.grimshawi	Dgri	31.99	29.78	1.29	28.49	2.2	0	0.05	0.17	0.18
D.gunungcola	Dgun	24.98	19.96	5.14	14.82	4.55	0.52	0.18	6.52	4.66
D.hamatofila	Dham	13.83	7.93	1.37	6.55	5.62	0	0.09	2.14	0.87
D.hawaiiensis	Dhaw	4.75	1.28	0.59	0.69	3.35	0	0.09	0.07	0.22
D.histrio	Dhis	23.99	13.97	5.4	8.57	9.3	0.05	0.2	5.32	1.35
D.hydei	Dhyd	9.93	5.34	2.47	2.87	4.13	0	0	0.86	1.71
D.hypocausta	Dhyp	16.56	13.1	0.63	12.47	3.34	0	0.03	0.99	1.22
D.immigrans	Dimm	21.24	16.77	6.48	10.29	4.36	0.01	0.09	1.08	1.09
D.imparisetae	Dimp	6.79	3.54	0.89	2.64	3.16	0.11	0	0.49	0.23
D.incognita	Dinc	7.21	3.81	1.31	2.51	3.14	0.06	0.13	0.6	0.29
D.infuscata	Dinf	14.49	9.27	2.31	6.96	5.2	0.1	0.03	3.33	0.75
D.innubila	Dinn	16.57	7.72	1.19	6.53	8.07	0	0.43	1.25	0.91
D.insularis	Dins	29.26	25.73	7.77	17.97	3.34	0.39	0.22	7.74	3.84
D.jambulina	Djam	21.62	17.67	5.05	12.61	3.73	0.05	0.06	3.92	2.36
D.kambysellisi	Dkam	12.11	5.31	1.78	3.54	6.64	0.04	0	1.48	0.43
D.kanekoi	Dkane	23.1	17.11	3.15	13.96	5.73	0.06	0	2.07	1.65
D.kepulauana	Dkep	11.65	4.13	1.1	3.03	7.39	0	0.07	0.81	0.73
D.kikkawai	Dkik	29.7	25.26	5.96	19.3	4.33	0.59	0.33	6.88	2.44
D.kohkoa	Dkoh	10.5	6.77	3.53	3.24	3.6	0	0.05	1.22	0.78
D.kokeensis	Dkok	6.46	3.83	1.92	1.91	2.49	0	0	0.52	0.28
D.kuntzei	Dkun	17.19	5.76	0.94	4.83	10.76	0	0.02	0.45	0.61
D.kurseongensis	Dkur	33.25	27.88	13.98	13.9	4.59	0.14	0.24	5.17	2.5
D.lacicola	Dlaci	16.57	9.86	2.93	6.93	5.87	0	0.01	2.27	1.55
D.leonis	Dleon	17.22	9.98	4.54	5.44	7.1	0	0.01	1.54	1.37
D.littoralis	Dlit	38.89	32.55	16.26	16.29	5.82	0.15	0.25	6.84	4.63
D.longiperda	Dlon	3.87	1.96	0.66	1.29	1.89	0.01	0.09	0.13	0.24
D.lowei	Dlow	27.43	21.84	9.12	12.72	4.46	0.13	0.43	5.67	2.2
D.macrospina	Dmac	7.25	3.9	1.64	2.26	3.18	0	0.01	0.29	0.63
D.macrothrix	Dmacr	5.26	1.34	0.68	0.66	3.86	0.03	0.02	0.15	0.26
D.maculinotata	Dmacu	30.52	23.25	2.64	20.6	7.19	0	0.04	2.64	0.98
D.m.malerkotliana	Dmal_mal	33.14	30.23	12.36	17.87	2.64	0.43	0.29	4.49	2.78
D.m.pallens	Dmal_pal	33.15	26.77	11.25	15.52	6.15	0.3	0.19	4.4	2.73
D.malerkotliana	Dmal	33.59	29.6	10.94	18.66	3.51	0.33	0.19	4.33	2.78
D.mauritiana	Dmau	21.05	18.8	6.18	12.62	1.76	0.16	0.79	4.41	6.79
D.mayaguana	Dmay	7.69	3.91	2.13	1.78	3.55	0.03	0.03	0.51	0.48
D.melanocephala	Dmelc	6.63	2.09	1.32	0.76	4.39	0	0.01	0.04	0.22
D.melanogaster	Dmel	17.64	14.94	4.64	10.3	2.66	0.01	0.47	4.51	7.46
D.melanosoma	Dmels	3.74	0.92	0.37	0.55	2.81	0	0	0.08	0.18
D.mercatorum	Dmerc	18.02	14.49	11.2	3.29	3.32	0.08	0.01	1.33	1.49
D.merina	Dmerin	33.23	31.08	16.73	14.35	2.04	0.07	0.67	4.42	4.99
D.meridionalis	Dmeri	17.09	10.81	2.34	8.47	6.14	0.25	0.42	2.72	1.95
D.meridiana	Dmer	22.02	16.65	6.07	10.58	5.2	0.33	0.37	4.44	2.91
D.mettleri	Dmet	11.07	7.21	1.1	6.11	3.78	0	0	0.5	0.53
D.mimica	Dmimi	9.61	5.04	1.11	3.94	4.48	0	0.01	0.57	0.26
D.mimetica	Dmim	20.9	12.71	4.21	8.5	7.96	0.21	0.15	3.68	1.44
D.miranda	Dmir	45.76	42.71	20.12	22.59	2.1	0.12	0.59	10.91	4.1
D.mojavensis	Dmoj	12.8	8.57	4.59	3.98	4.04	0.01	0.24	1.66	0.87
D.monieri	Dmon	28.56	23.15	9.64	13.51	4.1	0.84	0.13	5.9	2.73
D.mulleri	Dmul	15.37	9.88	1.12	8.76	5.36	0.31	0.35	4.26	1.31
D.multiciliata	Dmult	3.92	1.75	0.51	1.24	2.15	0	0.03	0.12	0.15
D.murphyi	Dmur	5.98	3.39	1.77	1.62	2.53	0.18	0.17	0.75	0.38
D.nannoptera	Dnan	0.82	0.03	0.02	0.01	0.78	0	0	0	0.01
D.nasuta	Dnas	16.95	9.77	1.7	8.08	7.07	0.02	0.02	3.04	1.76
D.nebulosa	Dneb	14.55	4.67	1.59	3.08	9.67	0	0.08	1.04	1.85
D.neocordata	Dneo	25.13	16.44	4.23	12.21	8.4	0.38	0.04	4.83	3.16
D.neotestacea	Dneot	13.17	6.95	4.04	2.91	5.72	0	0.02	0.89	0.87
D.neutralis	Dneu	10.75	7.17	2.23	4.94	3.54	0.06	0.17	1.53	0.48
D.nigritarsus	Dnigri	5.49	2.51	0.86	1.65	2.82	0.05	0	0.23	0.17
D.nigricruria	Dnig	20.72	11.15	1.4	9.75	9.24	0.01	0	4.24	2.79
D.nigrodunni	Dnigro	11.09	7.08	2.61	4.47	3.96	0.06	0.09	1.99	1.27
D.niveifrons	Dniv	7.79	4.74	3.59	1.14	2.89	0	0	0.71	0.54
D.novamexicana	Dnov	20.82	15.6	7.43	8.18	4.25	0.21	0.09	2.94	2.16
D.nrfundita	Dnrf	5.74	2.36	1.26	1.1	3.35	0	0.01	0.26	0.21
D.nrmedialis2	Dnrm	7.1	3.87	1.18	2.69	3.17	0.04	0.29	0.4	0.26
D.nrmedialis3	Dnrm	7.1	3.87	1.18	2.69	3.17	0.04	0.29	0.4	0.26
D.nrperissopoda1	Dnrp	6.99	1.58	0.83	0.75	5.31	0.03	0	0.16	0.19
D.nrperissopoda5	Dnrp	6.99	1.58	0.83	0.75	5.31	0.03	0	0.16	0.19
D.obscura	Dobs	27.24	21.02	7.28	13.74	5.89	0.02	0.32	6.06	1.9
D.ochracea	Doch	4.62	1.47	0.72	0.74	3.1	0.02	0.09	0.09	0.22
D.orena	Dore	26.18	22.53	3.51	19.02	3.56	0.11	0.04	6.16	9.45
D.oshimai	Dosh	24.08	17.59	7.35	10.24	6.01	0.2	0.06	3.93	1.46
D.pachea	Dpac	0.73	0	0	0	0.71	0	0	0	0.01
D.pallidifrons	Dpal	13.15	5.75	1.84	3.91	7.14	0	0.12	1.53	0.98
D.paracracens	Dparc	6.36	2.85	1.3	1.55	3.41	0.14	0.05	0.56	0.21
D.paramelanica	Dparm	10.76	4.86	0.83	4.04	5.71	0.06	0.04	0.84	0.99
D.paranaensis	Dparn	16.92	7.68	1.98	5.71	9.12	0	0.04	2.32	1.49
D.parabipectinata	Dpar	38.54	30.81	12.44	18.37	4.92	0.59	0.21	8.35	3.72
D.parthenogenetica	Dpart	17.67	9.44	3.5	5.93	7.95	0.01	0.26	2.8	1.33
D.paucipuncta	Dpauc	12.47	9.25	3.26	5.99	3.18	0	0.32	2.2	0.84
D.paulistorum	Dpau	51.53	48.52	16.23	32.29	2.83	0.41	0.4	10.97	5.98
D.pegasa	Dpeg	9.47	4.52	1.79	2.73	4.84	0	0	0.14	0.48
D.peninsularis	Dpen	13.3	9.51	4.75	4.76	3.4	0.06	0.86	1.76	1.62
D.percnosoma	Dperc	7.06	3.83	0.92	2.91	3.18	0	0.03	0.26	0.23
D.persimilis	Dper	33.41	30.69	12.75	17.93	2.62	0.28	0.31	7.95	3.19
D.phalerata	Dpha	33.14	24.86	10.55	14.3	7.08	0.11	0.27	3.63	2.11
D.picticornis	Dpic	6.09	3.08	0.65	2.42	2.98	0.16	0	0.43	0.29
D.planitibia	Dpla	4.97	0.87	0.62	0.25	4	0	0.07	0.02	0.18
D.prosaltans	Dpro	29.15	20.59	6.43	14.16	8.2	0.27	0.44	7.38	3.64
D.pruinosa	Dpru	24.9	21.79	13.71	8.07	3.01	0.05	0.48	4.76	3.42
D.p.nigrens	Dpsea_nig	33.48	29.04	13.01	16.03	4.27	0.72	0.06	6.84	2.85
D.p.pseudoananassae	Dpsea_pse	36.38	32.28	13.07	19.21	3.54	0.21	0.01	6.61	3.05
D.pseudoananassae	Dpsea	36.16	30.4	14.33	16.07	5.25	0.18	0.08	6.48	3.05
D.pseudoobscura	Dpse	20.5	17.14	5.92	11.22	3.19	0.16	0.26	4.39	1.54
D.pseudotakahashii	Dpseta	29.31	21.25	7.7	13.54	7.76	0.17	0.38	5.95	2.64
D.pullipes	Dpul	4.96	0.94	0.63	0.31	3.98	0.05	0.14	0	0.21
D.putrida	Dput	9.11	3.19	0.5	2.68	5.7	0.2	0	0.47	0.84
D.quadrilineata	Dqua	32.98	28.73	9.6	19.13	3.53	0.16	0.19	3.62	2.49
D.quasianomalipes	Dquas	6	1.61	0.72	0.89	4.33	0	0.05	0.03	0.22
D.quinaria	Dqui	23.77	12.86	2.94	9.92	9.5	0.17	0.23	3.64	1.46
D.rellima	Drel	12.41	7.61	3.26	4.35	4.62	0.05	0	2.17	1.41
D.repleta	Drepa	11.94	4.4	0.95	3.45	7.46	0	0.02	1.93	0.96
D.repletoides	Drepo	13.88	8.48	4.78	3.71	4.58	0.12	0	0.97	1.05
D.rhopaloa	Drho	28.35	24.86	10.2	14.66	3.42	0.12	0.06	5.77	3.09
D.robusta	Drob	10.84	3.95	3	0.95	6.63	0.05	0.09	0.38	0.84
D.rubida	Drub	5.71	2.23	0.6	1.62	3.33	0	0.01	0.62	0.93
D.rufa	Druf	29.68	18.6	4.52	14.07	9.88	0.14	0.08	7.93	1.8
D.saltans	Dsal	37.47	26.8	7.94	18.86	7.15	0.26	0.33	9.28	4.6
D.santomea	Dsan	18.21	14.14	3.57	10.57	3.94	0.26	0.08	5.12	4.35
D.seclusa	Dsecl	5.25	1.77	0.74	1.04	3.41	0	0.03	0.23	0.2
D.sechellia	Dsec	21.93	20.08	7.75	12.34	1.3	0	0.54	6.1	7.25
D.serrata	Dser	22.51	15.92	4.15	11.77	6.52	0.09	0.01	2.46	1.93
D.setosimentum	Dseto	5.26	2.34	1.94	0.4	2.87	0.01	0.02	0.18	0.14
D.siamana	Dsia	6.84	3.92	0.44	3.49	2.51	0	0.57	1.29	0.97
D.silvestris	Dsil	6.23	2.54	1.57	0.97	3.67	0	0.1	0.51	0.33
D.simulans	Dsim	12.44	11.06	6.41	4.65	1.21	0	0.41	2.05	2.76
D.sordidapex	Dsord	6.63	3.46	1.43	2.03	3	0.13	0.13	0.89	0.25
D.sordidula	Dsor	14.81	8.67	5.57	3.1	6.05	0	0.03	1.45	1.5
D.sp.affchauvacae	Dsp_affcha	33	29.59	10.3	19.29	3.21	0.85	0.12	7.89	4.12
D.sp.mushsaotome	Dsp_mus	5.68	2.88	1.77	1.11	2.45	0	0.06	0.52	1.36
D.sproati	Dspr	5.74	2.29	1.04	1.24	3.42	0	0.07	0.42	0.26
D.stalkeri	Dsta	8.43	4.69	3.76	0.93	3.57	0.02	0	0.63	0.81
D.sturtevanti	Dstu	15.87	9.52	3.24	6.28	6.22	0.09	0.26	2.5	2.35
D.subpulchrella	Dsubp	41.44	35.26	12.35	22.91	5.41	0.39	1.22	8.88	4.74
D.subobscura	Dsub	9	3.7	1.14	2.57	5.13	0.06	0	0.82	0.33
D.subsilvestris	Dsubs	20.09	14.08	7.19	6.88	5.47	0	0.09	2.89	0.94
D.sucinea	Dsuc	22.57	14.62	5.23	9.39	5.43	0.25	0.06	2.71	1.62
D.sulfurigasterbilimbata	Dsulb	12.48	7.82	1.87	5.95	4.44	0.01	0.17	2.62	1.09
D.sulfurigasteralbostrigata	Dsul	13.51	10.32	2.39	7.94	3.08	0.12	0.14	3.14	1.18
D.sulfurigastersulfurigaster	Dsuls	12.86	7.34	2.45	4.89	5.37	0	0.11	1.73	1.06
D.suzukii	Dsuz	39.68	35.78	11.69	24.09	3.83	0.52	0.15	12.32	4.38
D.takahashii	Dtak	21.55	9.65	1.85	7.8	10.56	0.21	0.17	2.49	0.91
D.tanythrix	Dtany	10.3	6.66	1.95	4.71	3.63	0.01	0.06	2.56	0.73
D.teissieri	Dtei	16.81	14.75	5.18	9.57	2.02	0.17	0.19	3.46	3.95
D.testacea	Dtes	14.89	7.88	4.25	3.64	5.72	0.04	0	0.71	0.92
D.trichaetosa	Dtric	5.91	2.74	1.05	1.69	3.04	0.13	0.01	0.24	0.23
D.tripunctata	Dtrip	14.43	6.66	1.86	4.8	7.24	0	0.11	1.58	1.18
D.triauraria	Dtri	27.81	18.81	7.07	11.74	8.56	0.34	0.16	4.73	2.33
D.tristis	Dtris	18.1	13.72	5.28	8.44	3.99	0.06	0.11	4.14	1.43
D.tropicalis	Dtro	31.54	28.3	8.94	19.36	3.14	0.61	0.6	9.83	4.57
D.ustulata	Dust	21.28	18.73	10.62	8.1	2.16	0	0.07	3.15	1.37
D.vallismaia	Dval	26.01	23.43	11.21	12.21	2.3	0.02	0.01	3.2	4.91
D.varians	Dvar	17.2	13.19	4.74	8.45	3.31	0.8	0.34	2.31	1.97
D.villosipedis	Dvil	4.72	0.97	0.71	0.26	3.69	0	0.04	0.08	0.19
D.virilis	Dvir	17.93	11.97	3.31	8.66	4.83	0.09	0.01	2.96	2.89
D.willistoni	Dwil	36.27	31.85	8.29	23.56	4.2	0.75	0.56	9.16	4.49
D.yakuba	Dyak	18.3	16.89	4.81	12.08	1.35	0.06	0.7	5.26	4.56
D.yooni	Dyoo	5.14	2.02	0.79	1.22	3.07	0	0.17	0.39	0.24
H.cameraria	Hcam	25.18	7.36	2.5	4.86	16.7	0	0.02	1.32	1.02
H.confusa	Hcon	28.5	21.47	13.2	8.26	6.65	0.06	0.1	3.17	2.48
H.duncani	Hdun	20.58	8.38	6.29	2.09	11.24	0.01	0	0.85	1.28
H.histrioides	Hhis	23.21	15.44	7.88	7.56	7.28	0.06	0.01	1.27	1.08
H.trivittata	Htri	11.74	8.93	6.1	2.83	2.59	0.07	0.1	1.52	1.87
L.clarofinis	Lcla	55.54	28.29	9.81	18.48	25.16	0.23	0.98	4.37	0.99
S.cyrtandrae	Scyr	14.38	10.29	6.07	4.22	3.94	0.02	0.29	0.59	0.73
S.graminum	Sgra	12.68	6.41	1.59	4.82	6.06	0	0.78	1.34	0.62
S.hsui	Shsu	42.11	31.4	12.11	19.29	8.26	0.26	0.15	7.87	3.68
S.latifasciaeformis	Slat	13.21	10.56	1.85	8.71	2.41	0.1	0.14	3.84	2.56
S.lebanonensis	Sleb	29.21	23.54	11.24	12.3	5.46	0.1	0.4	5.37	2.1
S.montana	Smon	39.35	25.79	10.63	15.16	13.13	0.11	0.2	8.13	2.84
S.pallida	Spal	35.32	24.38	9.63	14.75	10.09	0.03	0.5	4.89	2.06
S.parva	Spar	11.55	4.56	1.65	2.91	6.84	0.04	0.19	1.23	0.72
S.polygonia	Spol	32.9	27.94	16.03	11.91	4.72	0.17	0.28	4.24	2.19
S.tumidula	Stum	10.34	5.23	3.91	1.31	4.94	0	0.11	0.44	0.32
Z.africanus	Zafr	16	8.88	2.11	6.77	6.85	0	0.05	2.15	2.32
Z.bogoriensis	Zbog	15.33	6.46	2.01	4.45	8.71	0.15	0.42	1.27	0.98
Z.camerounensis	Zcam	18.23	12.54	4.21	8.33	5.34	0.03	0.18	2.82	1.82
Z.capensis	Zcap	19.25	13.03	3.04	9.98	5.87	0	0.36	2.98	2.52
Z.davidi	Zdav	12.96	5.89	1.61	4.28	6.71	0.02	0.04	1.35	1.94
Z.flavofinira	Zfla	7.36	3.11	2.05	1.06	3.99	0	0	0.51	0.83
Z.gabonicus	Zgab	29.39	24.74	16.52	8.22	4.56	0.06	0.68	2.88	2.37
Z.ghesquierei	Zghe	31.52	26.34	18.64	7.7	5.04	0.07	0.13	2.96	3.67
Z.indianus	Zind	31.24	13.35	3.74	9.61	3.66	0.07	0.44	4.86	2.81
Z.inermis	Zine	15.54	10.85	4.16	6.69	4.36	0.01	0.08	1.26	2.3
Z.kolodkinae	Zkol	27.43	21.77	9.66	12.12	5.55	0.09	0.47	5.12	3.92
Z.lachaisei	Zlac	9.83	5.04	1.22	3.81	4.5	0.03	0.23	1.55	0.9
Z.nigranus	Znig	19.2	12.7	3.33	9.36	6.34	0.13	0.19	4.12	2.81
Z.ornatus	Zorn	30.55	19.4	8.55	10.85	9.61	0.09	0.26	4.55	4.07
Z.taronus	Ztar	16.12	9.21	1.7	7.51	6.56	0.03	0.38	2.86	2.08
Z.tsacasi	Ztsa	22.22	14.4	5.32	9.08	7.58	0.02	0.35	4.06	3.51
Z.tuberculatus	Ztub	22.05	13.7	3.39	10.31	8.25	0	0.22	3.64	3.12
Z.vittiger	Zvit	14.98	8.12	1.94	6.18	6.48	0.01	0.13	2.49	1.67
