## Supplementary material for "Lifestyles of *Gypsy*-family transposons shape their regulatory mechanisms": Table S2

### Sheet: Sheet1
Species	Tissue	Oxidation	ID or SRA accession
Dana	ovary_FC	unox	SRR23593059
Dana	ovary_FC	unox	SRR23593060
Dana	ovary	unox	SRR23593058
Dana	ovary	unox	SRR23593057
Dana	ovary	unox	SRR23593056
Dazt	ovary	unox	SRR23593054, SRR23593055
Dazt	ovary	unox	SRR23593048, SRR23593049
Dbia	ovary_FC	unox	SRR23593044, SRR23593045
Dbia	ovary_FC	unox	SRR23593050, SRR23593051
Dbia	ovary	unox	SRR23593046, SRR23593047
Dbia	ovary	unox	SRR23593052, SRR23593053
Dbif	ovary	unox	SLX-20539-1
Dbif	ovary	unox	SLX-20539-2
Dere	ovary_FC	unox	SRR23593043
Dere	ovary_FC	unox	SRR23593042
Dere	ovary_FC	unox	SRR1617564
Dere	ovary	unox	SRR23593041
Dere	ovary	unox	SRR23593040
Dere	ovary	unox	SRR23593039
Dere	ovary	unox	SRR23593038
Dere	ovary	unox	SRR23593037
Dere	ovary	unox	SRR23593036
Dfic	ovary_FC	unox	SRR23593034, SRR23593035
Dfic	ovary_FC	unox	SRR23593032, SRR23593033
Dfic	ovary	unox	SRR23593031
Dfic	ovary	unox	SRR23593030
Dgri	female_body	unox	SRR5461084
Dgri	male_body	unox	SRR5461083
Dgri	female_body	unox	SRR5461084
Dgri	male_body	unox	SRR5461083
Dmau	testis	unox	SRR16213304
Dmau	testis	unox	SRR16213305
Dmau	testis	unox	SRR7961897
Dmel	female_germline	unox	SRR5593238
Dmel	female_soma	unox	SRR5593239
Dmel	ovary_FC	unox	SRR23593029
Dmel	ovary_FC	unox	SRR23593028
Dmel	ovary_FC	unox	SRR23593027
Dmel	ovary_FC	unox	SRR1617561
Dmel	ovary	unox	SRR23593026
Dmel	ovary	unox	SRR23593025
Dmel	ovary	unox	SRR23593024
Dmoj	female_body	unox	SRR5461089
Dmoj	ovary_FC	unox	SRR23593023
Dmoj	ovary_FC	unox	SRR23593022
Dmoj	ovary	unox	SRR23593021
Dmoj	ovary	unox	SRR23593020
Dmoj	ovary	unox	SRR23593019
Dper	ovary_FC	unox	SRR23593018
Dper	ovary_FC	unox	SRR23593017
Dper	ovary	unox	SRR23593016
Dper	ovary	unox	SRR23593015
Dpse	ovary_FC	unox	SRR23593014
Dpse	ovary_FC	unox	SRR23593013
Dpse	ovary	unox	SRR23593012
Dpse	ovary	unox	SRR23593011
Dsec	testis	unox	SRR16213303
Dsec	testis	unox	SRR6667444
Dsim	ovary_FC	unox	SRR23593010
Dsim	ovary_FC	unox	SRR23593009
Dsim	ovary	unox	SRR23593008
Dsim	ovary	unox	SRR23593007
Dsim	ovary	unox	SRR23593006
Dsuz	ovary_FC	unox	SLX-20539-1
Dsuz	ovary_FC	unox	SLX-20539-2
Dsuz	ovary	unox	SRR23593000, SRR23593001
Dsuz	ovary	unox	SRR23592998, SRR23592999
Dtak	ovary_FC	unox	SRR23592996, SRR23592997
Dtak	ovary_FC	unox	SRR23592994, SRR23592995
Dtak	ovary	unox	SRR23592992, SRR23592993
Dtak	ovary	unox	SRR23592990, SRR23592991
Dvir	female_germline	ox	SRR5960791
Dvir	female_germline	unox	SRR5960792
Dvir	female_soma	ox	SRR5960789
Dvir	female_soma	unox	SRR5960790
Dvir	ovary_FC	unox	SRR23592989
Dvir	ovary_FC	unox	SRR23592988
Dvir	ovary_FC	unox	SRR1617566
Dvir	ovary	unox	SRR23592987
Dvir	ovary	unox	SRR23592986
Dvir	ovary	unox	SRR23592985
Dwil	female_body	unox	SRR5461121
Dwil	male_body	unox	SRR5461117
Dyak	ovary_FC	unox	SRR23592984
Dyak	ovary_FC	unox	SRR23592983
Dyak	ovary_FC	unox	SRR1617565
Dyak	ovary	unox	SRR23592982
Dyak	ovary	unox	SRR23592981
Dyak	ovary	unox	SRR23592980
Zind	ovary	ox	SRR36472561
Zgab	ovary	ox	SRR36472562
Dtri	ovary	ox	SRR36472563
Zind	ovary	ox	SRR32009715
Zghe	ovary	ox	SRR32009716
Zgab	ovary	ox	SRR32009717
Zdav	ovary	ox	SRR32009718
Dtri	ovary	ox	SRR32009719
