## Supplementary material for "Lifestyles of *Gypsy*-family transposons shape their regulatory mechanisms": Table S3

### Sheet: Table_S3_AMP
Species Abbreviation	Species Name	Genome Assembly
Ccos	C.costata	d101g
Dalb	D.albomicans	GCF_009650485
Damb	D.ambigua	d101g
Dana	D.ananassae	GCF_017639315
Dara	D.arawakana	d101g
Dath	D.athabasca	GCA_008121215
Dazt	D.azteca	GCA_005876895
Dbif	D.bifasciata	GCA_009664405
Dbip	D.bipectinata	d101g
Dboc	D.bocqueti	d101g
Dbus	D.busckii	GCF_011750605
Dcard	D.cardini	d101g
Dcarr	D.carrolli	d101g
Dele	D.elegans	d101g
Dequ	D.equinoxialis	d101g
Derc	D.ercepeae	d101g
Dere	D.erecta	GCF_003286155
Deug	D.eugracilis	d101g
Dezo_mas	D.ezoana.masurca	d101g
Dfic	D.ficusphila	d101g
Dfuy	D.fuyamai	d101g
Dgri	D.grimshawi	d101g
Dhyd	D.hydei	GCF_003285905
Dimm	D.immigrans	d101g_fk05
Dins	D.insularis	d101g
Djam	D.jambulina	d101g
Dkik	D.kikkawai	d101g
Dkur	D.kurseongensis	d101g
Dlit	D.littoralis	d101g
Dlow	D.lowei	GCA_008121275
Dmal_mal	D.m.malerkotliana	d101g
Dmal_pal	D.m.pallens	d101g
Dmau	D.mauritiana	GCF_004382145
Dmel	D.melanogaster	dm6
Dmir	D.miranda	GCF_003369915
Dmoj	D.mojavensis	d101g
Dmur	D.murphyi	d101g
Dnan	D.nannoptera	GCA_020883555
Dneo	D.neocordata	d101g
Dnov	D.novamexicana	GCF_003285875
Dobs	D.obscura	d101g
Dore	D.orena	GCA_005876975
Dosh	D.oshimai	d101g
Dpac	D.pachea	GCA_020883565
Dpar	D.parabipectinata	d101g
Dpau	D.paulistorum	d101g_L06
Dper	D.persimilis	GCF_003286085
Dpro	D.prosaltans	d101g
Dpru	D.pruinosa	d101g
Dpsea_nig	D.p.nigrens	d101g
Dpsea_pse	D.p.pseudoananassae	d101g
Dpse	D.pseudoobscura	GCF_009870125
Dqua	D.quadrilineata	d101g
Drepa	D.repleta	d101g
Drepo	D.repletoides	d101g
Drho	D.rhopaloa	d101g
Druf	D.rufa	d101g
Dsal	D.saltans	d101g
Dsan	D.santomea	GCF_016746245
Dsec	D.sechellia	GCF_004382195
Dsim	D.simulans	GCF_016746395
Dsp_affcha	D.sp.affchauvacae	d101g
Dsp_mus	D.sp.mushsaotome	d101g
Dspr	D.sproati	d101g
Dstu	D.sturtevanti	d101g
Dsub	D.subobscura	GCF_008121235
Dsubp	D.subpulchrella	GCF_014743375
Dsuc	D.sucinea	d101g
Dsuz	D.suzukii	GCF_013340165
Dtak	D.takahashii	d101g
Dtei	D.teissieri	GCF_016746235
Dtris	D.tristis	d101g
Dtro	D.tropicalis	d101g
Dvar	D.varians	d101g
Dvir	D.virilis	d101g
Dwil	D.willistoni	d101g
Dyak	D.yakuba	GCF_016746365
Lcla	L.clarofinis	d101g
Sgra	S.graminum	d101g
Shsu	S.hsui	d101g
Smon	S.montana	d101g
Spal	S.pallida	d101g
Zafr	Z.africanus	d101g
Zcam	Z.camerounensis	d101g
Zcap	Z.capensis	d101g
Zdav	Z.davidi	d101g
Zgab	Z.gabonicus	d101g
Zghe	Z.ghesquierei	d101g
Zind	Z.indianus	d101g_RCR04
Zine	Z.inermis	d101g
Zkol	Z.kolodkinae	d101g
Zlac	Z.lachaisei	d101g
Znig	Z.nigranus	d101g
Zorn	Z.ornatus	d101g
Ztar	Z.taronus	d101g
Ztsa	Z.tsacasi	d101g_car7-4
Zvit	Z.vittiger	d101g
Acom	A.communis	d298g
Amar	A.mariae	d298g
Amin	A.minor	d298g
Ccau	C.caudatula	d298g
Cfus	C.fuscimana	GCA_949987675
Cind	C.indagator	d298g
Cpro	C.procnemis	d298g
Dacu	D.acutilabella	d298g
Daff	D.affinis	d298g
Dald	D.aldrichi	d298g
Dame	D.americana	GCA_030788265
Danc	D.anceps	d298g
Dano	D.anomelani	d298g
Danoma	D.anomalipes	d298g
Dant	D.antonietae	GCA_030914385
Datr	D.atripex	d298g
Datro	D.atroscutellata	d298g
Daus	D.austrosaltans	d298g
Dbas	D.basisetae	d298g
Dbia	D.biarmipes	GCF_025231255
Dbir	D.birchii	d298g
Dbore	D.borealis	d298g
Dbor	D.borborema	GCA_030914335
Dbun	D.bunnanda	d298g
Dbuz	D.buzzatii	d298g
Dcog	D.cognata	d298g
Dcol	D.colorata	d298g
Dcon	D.conformis	d298g
Dcra	D.cracens	d298g
Dcru	D.crucigera	d298g
Dcyr	D.cyrtoloma	d298g
Ddem	D.demipolita	d298g
Ddif	D.differens	d298g
Ddiv	D.dives	d298g
Dema	D.emarginata	d298g
Deng	D.engyochracea	d298g
Deoh	D.eohydei	d298g
Dezo	D.ezoana	d298g
Dfal	D.falleni	d298g
Dfla	D.flavopinicola	d298g
Dfor	D.formosana	d298g
Dful	D.fulvimacula	d298g
Dfun	D.funebris	GCA_958295475
Dfung	D.fungiperda	d298g
Dgau	D.gaucha	d298g
Dgla	D.glabriapex	d298g
Dgun	D.gunungcola	GCF_025200985
Dham	D.hamatofila	d298g
Dhaw	D.hawaiiensis	d298g
Dhis	D.histrio	GCA_958299025
Dhyp	D.hypocausta	d298g
Dimp	D.imparisetae	d298g
Dinc	D.incognita	d298g
Dinf	D.infuscata	d298g
Dinn	D.innubila	GCA_004354385
Dkam	D.kambysellisi	d298g
Dkane	D.kanekoi	d298g
Dkep	D.kepulauana	GCA_023558455
Dkoh	D.kohkoa	GCA_019972355
Dkok	D.kokeensis	d298g
Dkun	D.kuntzei	d298g
Dlaci	D.lacicola	d298g
Dleon	D.leonis	d298g
Dlon	D.longiperda	d298g
Dmac	D.macrospina	d298g
Dmacr	D.macrothrix	d298g
Dmacu	D.maculinotata	d298g
Dmal	D.malerkotliana	GCA_018153235
Dmay	D.mayaguana	d298g
Dmelc	D.melanocephala	d298g
Dmels	D.melanosoma	d298g
Dmerc	D.mercatorum	GCA_961210405
Dmer	D.meridiana	d298g
Dmeri	D.meridionalis	d298g
Dmerin	D.merina	d298g
Dmet	D.mettleri	d298g
Dmim	D.mimetica	d298g
Dmimi	D.mimica	d298g
Dmon	D.monieri	d298g
Dmul	D.mulleri	d298g
Dmult	D.multiciliata	d298g
Dnas	D.nasuta	GCA_023558535
Dneb	D.nebulosa	GCA_024703675
Dneot	D.neotestacea	d298g
Dneu	D.neutralis	d298g
Dnig	D.nigricruria	d298g
Dnigri	D.nigritarsus	d298g
Dnigro	D.nigrodunni	GCA_020829145
Dniv	D.niveifrons	d298g
Dnrf	D.nrfundita	d298g
Dnrm	D.nrmedialis2	d298g_2
Dnrm	D.nrmedialis3	d298g_2
Dnrp	D.nrperissopoda1	d298g_5
Dnrp	D.nrperissopoda5	d298g_5
Doch	D.ochracea	d298g
Dpal	D.pallidifrons	GCA_023558445
Dparc	D.paracracens	d298g
Dparm	D.paramelanica	d298g
Dparn	D.paranaensis	d298g
Dpart	D.parthenogenetica	d298g
Dpauc	D.paucipuncta	d298g
Dpeg	D.pegasa	d298g
Dpen	D.peninsularis	d298g
Dperc	D.percnosoma	d298g
Dpha	D.phalerata	GCA_951394115
Dpic	D.picticornis	d298g
Dpla	D.planitibia	d298g
Dpsea	D.pseudoananassae	GCA_018153035
Dpseta	D.pseudotakahashii	d298g
Dpul	D.pullipes	d298g
Dput	D.putrida	d298g
Dquas	D.quasianomalipes	d298g
Dqui	D.quinaria	d298g
Drel	D.rellima	d298g
Drob	D.robusta	d298g
Drub	D.rubida	d298g
Dsecl	D.seclusa	d298g
Dser	D.serrata	d298g
Dseto	D.setosimentum	d298g
Dsia	D.siamana	d298g
Dsil	D.silvestris	d298g
Dsor	D.sordidula	d298g
Dsord	D.sordidapex	d298g
Dsta	D.stalkeri	d298g
Dsubs	D.subsilvestris	d298g
Dsulb	D.sulfurigasterbilimbata	GCA_023558465
Dsul	D.sulfurigasteralbostrigata	GCA_023558435
Dsuls	D.sulfurigastersulfurigaster	GCA_023558475
Dtany	D.tanythrix	d298g
Dtes	D.testacea	d298g
Dtric	D.trichaetosa	d298g
Dtri	D.triauraria	GCA_014170255
Dtrip	D.tripunctata	d298g
Dust	D.ustulata	d298g
Dval	D.vallismaia	d298g
Dvil	D.villosipedis	d298g
Dyoo	D.yooni	d298g
Hcam	H.cameraria	GCA_949708635
Hcon	H.confusa	d298g
Hdun	H.duncani	d298g
Hhis	H.histrioides	d298g
Htri	H.trivittata	d298g
Scyr	S.cyrtandrae	d298g
Sfla	S.flava	GCA_030179655
Slat	S.latifasciaeformis	d298g
Sleb	S.lebanonensis	GCF_003285725
Spar	S.parva	d298g
Spol	S.polygonia	d298g
Stum	S.tumidula	d298g
Zbog	Z.bogoriensis	d298g
Zfla	Z.flavofinira	d298g
Ztub	Z.tuberculatus	d298g
